# Differences in substrate engagement and Retinoblastoma protein (RB) binding of human KDM5A and KDM5B

**DOI:** 10.64898/2026.04.30.721888

**Authors:** Till L. Ruengeler, Egor A. Pavlenko, Fabian Basler, Juliane Renn, Farnusch Kaschani, Marie-Anne Derichs, Linda C. Zirden, Batool Shannan, Alexandra Hommel, Markus Kaiser, Alexander Roesch, Simon Poepsel

## Abstract

Trimethylation of lysine 4 of histone H3 (H3K4me3) is a post-translational modification (PTM) enriched at promoters of actively transcribed genes. H3K4me3 is removed by the human histone demethylases of the KDM5 family. KDM5 demethylases act as transcriptional repressors through their catalytic activity in addition to more complex roles that depend on their interactions with other chromatin regulators and may be independent of demethylase activity. To better understand the mechanistic differences of the closely related paralogs KDM5A and KDM5B as well as their interactions with Retinoblastoma protein (RB), we systematically analyzed and compared their demethylase activities, nucleosome engagement, and RB binding. We used recombinant nucleosome binding and demethylase activity assays, as well as an integrative structural biology approach using negative-stain electron microscopy (EM), AlphaFold predictions, and cross-linking mass spectrometry for a comprehensive *in vitro* analysis of these critical and largely non-redundant enzymes.

KDM5A and KDM5B showed differences in enzyme kinetics using peptide substrates, as well as in nucleosome binding. Furthermore, KDM5A interacts with RB, mainly mediated by its canonical LxCxE RB binding motif. KDM5B, on the other hand, lacks an LxCxE binding motif and does not stably bind to RB under the conditions tested here. RB directly interacts with nucleosomes, and its nucleosome binding does not measurably affect KDM5A demethylase activity or nucleosome interactions. Our findings provide a biochemical framework for the differences between KDM5A and KDM5B regarding RB interactions and nucleosome engagement.
