## Supplementary material for "Differences in substrate engagement and Retinoblastoma protein (RB) binding of human KDM5A and KDM5B": Cross-links BS3 InSolution

AbsPos1	AbsPos2	Protein1	Protein2	Decoy1	Decoy2	Score	PSMs
87	279	KDM5A	KDM5A	FALSE	FALSE	27.203260601535224	1
87	280	KDM5A	KDM5A	FALSE	FALSE	25.187759198131808	1
87	679	KDM5A	KDM5A	FALSE	FALSE	31.21421553846743	1
87	800	KDM5A	KDM5A	FALSE	FALSE	26.2348842582688	1
87	831	KDM5A	KDM5A	FALSE	FALSE	26.19138321869058	2
108	289	KDM5A	KDM5A	FALSE	FALSE	34.20027963390639	3
138	258	KDM5A	KDM5A	FALSE	FALSE	38.31231195166941	2
148	155	KDM5A	KDM5A	FALSE	FALSE	36.331805772432006	2
148	233	KDM5A	KDM5A	FALSE	FALSE	50.528410659881	1
148	258	KDM5A	KDM5A	FALSE	FALSE	39.27928375734402	2
148	264	KDM5A	KDM5A	FALSE	FALSE	26.23568751166929	1
155	194	KDM5A	KDM5A	FALSE	FALSE	44.22214406583095	3
164	233	KDM5A	KDM5A	FALSE	FALSE	32.31228862099432	1
164	258	KDM5A	KDM5A	FALSE	FALSE	40.34532563494217	2
164	264	KDM5A	KDM5A	FALSE	FALSE	32.242991431621874	1
164	279	KDM5A	KDM5A	FALSE	FALSE	33.22199046088376	1
164	280	KDM5A	KDM5A	FALSE	FALSE	24.150660258520624	1
164	300	KDM5A	KDM5A	FALSE	FALSE	26.154842546204993	1
164	309	KDM5A	KDM5A	FALSE	FALSE	28.20523101902936	1
169	183	KDM5A	KDM5A	FALSE	FALSE	35.257629995213414	8
169	258	KDM5A	KDM5A	FALSE	FALSE	31.30703134593211	1
169	279	KDM5A	KDM5A	FALSE	FALSE	26.12068725484552	1
169	309	KDM5A	KDM5A	FALSE	FALSE	28.278018467020395	2
169	389	KDM5A	KDM5A	FALSE	FALSE	41.285816916241345	2
177	201	KDM5A	KDM5A	FALSE	FALSE	38.231744588557916	1
177	231	KDM5A	KDM5A	FALSE	FALSE	27.205723394184496	1
177	233	KDM5A	KDM5A	FALSE	FALSE	42.34538078857115	1
177	258	KDM5A	KDM5A	FALSE	FALSE	33.32007635547578	3
177	289	KDM5A	KDM5A	FALSE	FALSE	35.281513787965466	1
177	309	KDM5A	KDM5A	FALSE	FALSE	27.225062459820116	1
183	194	KDM5A	KDM5A	FALSE	FALSE	28.22650432617548	2
183	280	KDM5A	KDM5A	FALSE	FALSE	27.122341639284997	1
183	389	KDM5A	KDM5A	FALSE	FALSE	26.143254543075138	2
194	258	KDM5A	KDM5A	FALSE	FALSE	30.20623554518571	3
194	279	KDM5A	KDM5A	FALSE	FALSE	24.173766363433167	1
194	280	KDM5A	KDM5A	FALSE	FALSE	32.250903980508326	1
194	289	KDM5A	KDM5A	FALSE	FALSE	32.24798134745213	1
194	374	KDM5A	KDM5A	FALSE	FALSE	24.16677529536339	2
194	458	KDM5A	KDM5A	FALSE	FALSE	32.18460540828603	3
201	231	KDM5A	KDM5A	FALSE	FALSE	24.144035322431854	1
201	280	KDM5A	KDM5A	FALSE	FALSE	24.178131669453578	1
231	258	KDM5A	KDM5A	FALSE	FALSE	29.184432633471992	3
231	264	KDM5A	KDM5A	FALSE	FALSE	31.182254481095324	1
231	279	KDM5A	KDM5A	FALSE	FALSE	28.245106331570376	2
231	280	KDM5A	KDM5A	FALSE	FALSE	28.130693793841512	2
231	289	KDM5A	KDM5A	FALSE	FALSE	27.16490775205832	2
233	258	KDM5A	KDM5A	FALSE	FALSE	31.399941966945015	3
233	264	KDM5A	KDM5A	FALSE	FALSE	32.2826142290351	2
233	289	KDM5A	KDM5A	FALSE	FALSE	40.3751666393847	2
258	264	KDM5A	KDM5A	FALSE	FALSE	31.44857106466825	5
258	279	KDM5A	KDM5A	FALSE	FALSE	28.259666062832622	3
258	280	KDM5A	KDM5A	FALSE	FALSE	30.265975493178615	2
258	289	KDM5A	KDM5A	FALSE	FALSE	40.34446136665831	3
258	298	KDM5A	KDM5A	FALSE	FALSE	34.2182818103189	1
258	300	KDM5A	KDM5A	FALSE	FALSE	25.358760920722293	2
258	349	KDM5A	KDM5A	FALSE	FALSE	29.30827924931549	2
258	381	KDM5A	KDM5A	FALSE	FALSE	36.35234850308605	3
258	389	KDM5A	KDM5A	FALSE	FALSE	34.317367065216864	2
264	280	KDM5A	KDM5A	FALSE	FALSE	31.263849660068175	2
264	289	KDM5A	KDM5A	FALSE	FALSE	38.305034856275654	3
264	298	KDM5A	KDM5A	FALSE	FALSE	33.24078879117077	1
264	300	KDM5A	KDM5A	FALSE	FALSE	28.323044494825318	2
264	381	KDM5A	KDM5A	FALSE	FALSE	40.301749230475124	2
264	389	KDM5A	KDM5A	FALSE	FALSE	29.252397231538538	1
264	755	KDM5A	KDM5A	FALSE	FALSE	35.25217726255602	2
279	289	KDM5A	KDM5A	FALSE	FALSE	41.38318971297978	3
279	298	KDM5A	KDM5A	FALSE	FALSE	29.26081454832805	1
279	300	KDM5A	KDM5A	FALSE	FALSE	29.33666239058682	1
279	381	KDM5A	KDM5A	FALSE	FALSE	33.28139764544113	1
279	389	KDM5A	KDM5A	FALSE	FALSE	37.31237295513603	1
279	755	KDM5A	KDM5A	FALSE	FALSE	34.28163420313314	3
280	298	KDM5A	KDM5A	FALSE	FALSE	35.28772494121833	2
280	300	KDM5A	KDM5A	FALSE	FALSE	37.30682533632455	2
280	309	KDM5A	KDM5A	FALSE	FALSE	24.232713967471582	2
280	349	KDM5A	KDM5A	FALSE	FALSE	28.20427178525005	3
280	755	KDM5A	KDM5A	FALSE	FALSE	29.21471574278455	2
289	300	KDM5A	KDM5A	FALSE	FALSE	37.301253003876724	2
289	309	KDM5A	KDM5A	FALSE	FALSE	31.279470867681923	1
289	467	KDM5A	KDM5A	FALSE	FALSE	27.167252373966186	1
298	309	KDM5A	KDM5A	FALSE	FALSE	32.19510171725135	1
300	349	KDM5A	KDM5A	FALSE	FALSE	28.21584611976364	1
300	389	KDM5A	KDM5A	FALSE	FALSE	32.29851402321717	1
309	349	KDM5A	KDM5A	FALSE	FALSE	33.28593447930645	1
309	374	KDM5A	KDM5A	FALSE	FALSE	24.134895751087505	1
309	434	KDM5A	KDM5A	FALSE	FALSE	24.184588226913945	1
467	816	KDM5A	KDM5A	FALSE	FALSE	25.17295434115927	1
679	775	KDM5A	KDM5A	FALSE	FALSE	38.14701487064249	5
775	800	KDM5A	KDM5A	FALSE	FALSE	33.199325556953696	1
775	816	KDM5A	KDM5A	FALSE	FALSE	35.21065951541736	2
846	862	KDM5A	KDM5A	FALSE	FALSE	47.24486385738879	2
846	937	KDM5A	KDM5A	FALSE	FALSE	47.20249352447395	3
862	937	KDM5A	KDM5A	FALSE	FALSE	35.28161192827961	2
965	1002	KDM5A	KDM5A	FALSE	FALSE	39.21293227157037	2
1000	1024	KDM5A	KDM5A	FALSE	FALSE	30.256286040970277	1
1002	1042	KDM5A	KDM5A	FALSE	FALSE	25.341257854152687	4
1042	1049	KDM5A	KDM5A	FALSE	FALSE	40.356893845817275	2
1042	1071	KDM5A	KDM5A	FALSE	FALSE	36.24952885320386	2
1106	1235	KDM5A	KDM5A	FALSE	FALSE	45.35188750389706	3
1106	1240	KDM5A	KDM5A	FALSE	FALSE	29.25124773255765	2
1106	1537	KDM5A	KDM5A	FALSE	FALSE	26.176081621707617	1
1129	1136	KDM5A	KDM5A	FALSE	FALSE	32.26600099470244	2
1129	1141	KDM5A	KDM5A	FALSE	FALSE	39.356452766724416	4
1129	1178	KDM5A	KDM5A	FALSE	FALSE	37.26950182969807	2
1129	1210	KDM5A	KDM5A	FALSE	FALSE	40.28056562686611	1
1141	1145	KDM5A	KDM5A	FALSE	FALSE	38.340581615719024	2
1204	1210	KDM5A	KDM5A	FALSE	FALSE	26.232602555554834	2
1235	1241	KDM5A	KDM5A	FALSE	FALSE	39.22510899529037	3
1240	1248	KDM5A	KDM5A	FALSE	FALSE	29.174457713017496	1
1241	1317	KDM5A	KDM5A	FALSE	FALSE	24.187104965949388	1
1241	1537	KDM5A	KDM5A	FALSE	FALSE	24.236511988796117	2
1248	1317	KDM5A	KDM5A	FALSE	FALSE	40.28111128009011	1
1248	1333	KDM5A	KDM5A	FALSE	FALSE	28.229836310072717	2
1248	1336	KDM5A	KDM5A	FALSE	FALSE	44.326909028441776	3
1248	1464	KDM5A	KDM5A	FALSE	FALSE	26.24096817026526	1
1277	1574	KDM5A	KDM5A	FALSE	FALSE	31.277792342328397	1
1277	1609	KDM5A	KDM5A	FALSE	FALSE	24.161732587470453	1
1277	1614	KDM5A	KDM5A	FALSE	FALSE	24.153676489988786	1
1277	1624	KDM5A	KDM5A	FALSE	FALSE	25.1672295879551	1
1317	1333	KDM5A	KDM5A	FALSE	FALSE	25.246599349829207	1
1317	1336	KDM5A	KDM5A	FALSE	FALSE	41.222616929316004	2
1317	1406	KDM5A	KDM5A	FALSE	FALSE	33.207753075770924	1
1317	1464	KDM5A	KDM5A	FALSE	FALSE	29.26134028929247	2
1333	1344	KDM5A	KDM5A	FALSE	FALSE	44.325345154565284	4
1333	1464	KDM5A	KDM5A	FALSE	FALSE	23.289608527281256	1
1336	1464	KDM5A	KDM5A	FALSE	FALSE	37.35654280370677	2
1336	1534	KDM5A	KDM5A	FALSE	FALSE	26.193231680642228	2
1344	1464	KDM5A	KDM5A	FALSE	FALSE	27.245597465658058	1
1541	1563	KDM5A	KDM5A	FALSE	FALSE	27.25964935906663	1
1563	1586	KDM5A	KDM5A	FALSE	FALSE	33.364168042752716	1
1581	1588	KDM5A	KDM5A	FALSE	FALSE	24.265866631883494	1
1586	1592	KDM5A	KDM5A	FALSE	FALSE	27.298846126005294	1
1586	1599	KDM5A	KDM5A	FALSE	FALSE	26.21521673075228	1
1592	1599	KDM5A	KDM5A	FALSE	FALSE	26.170093753030667	6
1609	1619	KDM5A	KDM5A	FALSE	FALSE	33.33899078387492	2
1614	1624	KDM5A	KDM5A	FALSE	FALSE	27.21883479642333	1
1614	1629	KDM5A	KDM5A	FALSE	FALSE	42.313887840425494	2
1619	1629	KDM5A	KDM5A	FALSE	FALSE	32.29756035077375	2
1624	1629	KDM5A	KDM5A	FALSE	FALSE	27.273963926923038	1
1277	869	KDM5A	RB	FALSE	FALSE	31.22704888516401	1
1277	888	KDM5A	RB	FALSE	FALSE	35.176150636834976	1
1317	809	KDM5A	RB	FALSE	FALSE	33.16664404921465	1
62	93	RB	RB	FALSE	FALSE	33.21973417679655	1
62	328	RB	RB	FALSE	FALSE	36.21523900880561	2
62	340	RB	RB	FALSE	FALSE	40.294930845074646	1
64	326	RB	RB	FALSE	FALSE	29.196762282969964	4
64	328	RB	RB	FALSE	FALSE	30.395818333419157	3
79	142	RB	RB	FALSE	FALSE	49.42652460777104	3
79	719	RB	RB	FALSE	FALSE	44.37234980359899	3
79	739	RB	RB	FALSE	FALSE	34.28328664195794	2
79	790	RB	RB	FALSE	FALSE	32.337899295094246	1
79	813	RB	RB	FALSE	FALSE	41.35024551402914	1
93	129	RB	RB	FALSE	FALSE	36.16704203767584	15
93	135	RB	RB	FALSE	FALSE	42.30344729328737	2
93	340	RB	RB	FALSE	FALSE	44.22761446288118	5
129	340	RB	RB	FALSE	FALSE	56.324121816635596	3
129	813	RB	RB	FALSE	FALSE	25.20773110274323	1
129	823	RB	RB	FALSE	FALSE	26.113656232804193	1
135	358	RB	RB	FALSE	FALSE	43.23589800949099	2
135	721	RB	RB	FALSE	FALSE	30.258354867601053	1
135	728	RB	RB	FALSE	FALSE	46.257426888911695	1
135	739	RB	RB	FALSE	FALSE	32.242612090885316	1
135	809	RB	RB	FALSE	FALSE	36.27145991389118	1
135	823	RB	RB	FALSE	FALSE	30.212115492904026	2
142	328	RB	RB	FALSE	FALSE	35.25204181748517	2
153	326	RB	RB	FALSE	FALSE	44.29953731281068	10
153	328	RB	RB	FALSE	FALSE	37.31514922848022	1
163	358	RB	RB	FALSE	FALSE	41.291455383907945	4
163	790	RB	RB	FALSE	FALSE	33.1951983569667	2
163	809	RB	RB	FALSE	FALSE	32.193249607822764	1
163	813	RB	RB	FALSE	FALSE	33.19699751474809	1
163	823	RB	RB	FALSE	FALSE	31.203227634597205	1
235	278	RB	RB	FALSE	FALSE	24.11478228561679	2
239	264	RB	RB	FALSE	FALSE	31.29939638725038	1
264	278	RB	RB	FALSE	FALSE	46.33458568566682	4
264	288	RB	RB	FALSE	FALSE	43.255663330491075	3
264	293	RB	RB	FALSE	FALSE	30.21858370229745	3
264	547	RB	RB	FALSE	FALSE	26.191865832161838	1
264	809	RB	RB	FALSE	FALSE	35.238334959574324	1
264	823	RB	RB	FALSE	FALSE	24.167244067286518	2
264	869	RB	RB	FALSE	FALSE	29.15623773085903	1
278	358	RB	RB	FALSE	FALSE	24.136098254143235	1
288	446	RB	RB	FALSE	FALSE	31.263138291353698	1
293	426	RB	RB	FALSE	FALSE	26.244044072936827	4
340	358	RB	RB	FALSE	FALSE	24.174782830888823	1
358	813	RB	RB	FALSE	FALSE	24.22255127497196	1
416	419	RB	RB	FALSE	FALSE	31.33787918094362	1
416	426	RB	RB	FALSE	FALSE	28.173905286569997	1
419	446	RB	RB	FALSE	FALSE	26.264443673662726	2
426	431	RB	RB	FALSE	FALSE	41.384551185609496	2
426	446	RB	RB	FALSE	FALSE	25.31641635049518	3
461	536	RB	RB	FALSE	FALSE	42.3253410903892	1
461	809	RB	RB	FALSE	FALSE	42.220612780509455	1
529	615	RB	RB	FALSE	FALSE	29.30191485658041	2
529	639	RB	RB	FALSE	FALSE	50.31030085787465	4
529	642	RB	RB	FALSE	FALSE	31.21003604853962	3
529	651	RB	RB	FALSE	FALSE	51.363487526651014	3
529	790	RB	RB	FALSE	FALSE	36.253498612227226	1
529	813	RB	RB	FALSE	FALSE	31.27588256093178	1
536	547	RB	RB	FALSE	FALSE	40.318167795205554	3
536	639	RB	RB	FALSE	FALSE	26.12360788156339	1
536	651	RB	RB	FALSE	FALSE	43.28543176953909	11
536	790	RB	RB	FALSE	FALSE	41.29163213370539	2
536	809	RB	RB	FALSE	FALSE	30.202125262493375	1
536	813	RB	RB	FALSE	FALSE	27.17811114305458	1
547	790	RB	RB	FALSE	FALSE	32.29689927255704	6
547	809	RB	RB	FALSE	FALSE	33.22218058786363	5
547	813	RB	RB	FALSE	FALSE	25.179962507163204	1
547	823	RB	RB	FALSE	FALSE	24.160826895359357	3
573	615	RB	RB	FALSE	FALSE	30.226146664580092	3
573	639	RB	RB	FALSE	FALSE	36.22412967701403	1
576	639	RB	RB	FALSE	FALSE	31.234670163478185	4
576	642	RB	RB	FALSE	FALSE	28.247079409057733	2
576	651	RB	RB	FALSE	FALSE	25.162157236161633	1
615	639	RB	RB	FALSE	FALSE	38.30562609194414	3
615	651	RB	RB	FALSE	FALSE	24.195471872095975	2
615	813	RB	RB	FALSE	FALSE	25.22315391610444	1
639	651	RB	RB	FALSE	FALSE	46.339183180049616	6
651	790	RB	RB	FALSE	FALSE	42.31327152122235	2
651	813	RB	RB	FALSE	FALSE	39.287450007131355	1
651	823	RB	RB	FALSE	FALSE	35.25106473084884	1
714	809	RB	RB	FALSE	FALSE	40.26132484259081	3
714	813	RB	RB	FALSE	FALSE	40.31359044268094	1
714	823	RB	RB	FALSE	FALSE	34.20195003611101	3
719	790	RB	RB	FALSE	FALSE	34.268263717645624	2
719	809	RB	RB	FALSE	FALSE	33.25304470936862	1
721	739	RB	RB	FALSE	FALSE	41.307178885243346	20
790	809	RB	RB	FALSE	FALSE	33.16683690596634	2
790	813	RB	RB	FALSE	FALSE	39.28907627522456	5
790	823	RB	RB	FALSE	FALSE	32.284388253470006	4
790	843	RB	RB	FALSE	FALSE	27.180393814784104	1
809	823	RB	RB	FALSE	FALSE	33.17087163421511	4
809	912	RB	RB	FALSE	FALSE	28.226405672349017	1
823	843	RB	RB	FALSE	FALSE	33.18966016349274	4
823	846	RB	RB	FALSE	FALSE	34.176897144858145	1
823	869	RB	RB	FALSE	FALSE	27.218562760913017	1
823	899	RB	RB	FALSE	FALSE	29.179669999787507	1
823	912	RB	RB	FALSE	FALSE	24.21246043154683	1
869	888	RB	RB	FALSE	FALSE	45.365051456107885	4
869	912	RB	RB	FALSE	FALSE	34.263749050010816	2
888	899	RB	RB	FALSE	FALSE	45.40339384670938	5
895	912	RB	RB	FALSE	FALSE	26.24947012584453	2
899	912	RB	RB	FALSE	FALSE	30.365243507872542	4
899	914	RB	RB	FALSE	FALSE	39.275207307894405	2
899	924	RB	RB	FALSE	FALSE	44.31368106655303	2
912	924	RB	RB	FALSE	FALSE	25.133893643382088	2
912	927	RB	RB	FALSE	FALSE	38.29566805082027	1
340	823	RB	RB	FALSE	FALSE	20.163413266360312	1
1574	1581	KDM5A	KDM5A	FALSE	FALSE	22.196604754045786	2
1546	1581	KDM5A	KDM5A	FALSE	FALSE	20.19270261609293	1
428	790	RB	RB	FALSE	FALSE	20.220781193714313	1
728	809	RB	RB	FALSE	FALSE	21.109243179992895	1
93	358	RB	RB	FALSE	FALSE	21.11341562963561	1
194	309	KDM5A	KDM5A	FALSE	FALSE	21.1245489141548	2
536	823	RB	RB	FALSE	FALSE	23.12057660921675	2
318	326	RB	RB	FALSE	FALSE	23.202852961255555	3
309	325	KDM5A	KDM5A	FALSE	FALSE	21.232235270130424	1
1464	1541	KDM5A	KDM5A	FALSE	FALSE	21.276948597534954	1
1609	1629	KDM5A	KDM5A	FALSE	FALSE	22.11093106213201	1
201	289	KDM5A	KDM5A	FALSE	FALSE	22.125453262519002	1
62	823	RB	RB	FALSE	FALSE	22.182575144947776	1
194	300	KDM5A	KDM5A	FALSE	FALSE	22.1838796140525	1
1464	1546	KDM5A	KDM5A	FALSE	FALSE	22.254188017316032	1
615	809	RB	RB	FALSE	FALSE	23.11869329616038	1
280	434	KDM5A	KDM5A	FALSE	FALSE	23.118995251579562	1
194	389	KDM5A	KDM5A	FALSE	FALSE	23.133826806267948	1
138	264	KDM5A	KDM5A	FALSE	FALSE	23.17489601002369	1
1223	1248	KDM5A	KDM5A	FALSE	FALSE	23.178811379533816	1
1574	1586	KDM5A	KDM5A	FALSE	FALSE	23.18482017181487	1
279	349	KDM5A	KDM5A	FALSE	FALSE	23.193413343079275	1
651	869	RB	RB	FALSE	FALSE	20.08324466635272	1
712	719	RB	RB	FALSE	FALSE	20.094152955238346	1
163	547	RB	RB	FALSE	FALSE	20.100951827190848	1
721	823	RB	RB	FALSE	FALSE	20.110240644573977	1
615	823	RB	RB	FALSE	FALSE	19.14295900719742	1
258	755	KDM5A	KDM5A	FALSE	FALSE	19.167383278281278	1
1592	1596	KDM5A	KDM5A	FALSE	FALSE	19.097809297770205	1
1277	1599	KDM5A	KDM5A	FALSE	FALSE	19.11354795238214	1
79	721	RB	RB	FALSE	FALSE	19.11925393707236	5
1277	1333	KDM5A	KDM5A	FALSE	FALSE	19.133251783735993	1
1106	1136	KDM5A	KDM5A	FALSE	FALSE	19.13645078558072	1
138	280	KDM5A	KDM5A	FALSE	FALSE	17.150350774732733	1
1581	1586	KDM5A	KDM5A	FALSE	FALSE	17.208241940816308	1
1049	1141	KDM5A	KDM5A	FALSE	FALSE	17.227500968979047	1
1537	1554	KDM5A	KDM5A	FALSE	FALSE	18.072861123212462	1
163	235	RB	RB	FALSE	FALSE	18.087339932118297	3
1574	1592	KDM5A	KDM5A	FALSE	FALSE	18.101290938076495	1
194	349	KDM5A	KDM5A	FALSE	FALSE	18.102324459606656	1
1106	1406	KDM5A	KDM5A	FALSE	FALSE	18.102443426170698	1
1240	1563	KDM5A	KDM5A	FALSE	FALSE	18.134314388454648	1
1333	1619	KDM5A	KDM5A	FALSE	FALSE	18.150463248167004	1
529	912	RB	RB	FALSE	FALSE	18.15181795131813	1
1581	1609	KDM5A	KDM5A	FALSE	FALSE	15.105124557601872	1
1241	1574	KDM5A	KDM5A	FALSE	FALSE	16.081285705815077	2
1333	1563	KDM5A	KDM5A	FALSE	FALSE	16.093171499603088	1
1317	1574	KDM5A	KDM5A	FALSE	FALSE	16.121897521213597	1
1537	1586	KDM5A	KDM5A	FALSE	FALSE	17.100325171895143	1
264	374	KDM5A	KDM5A	FALSE	FALSE	17.123293904727277	1
129	358	RB	RB	FALSE	FALSE	14.134642569903779	1
358	790	RB	RB	FALSE	FALSE	14.184237201320908	1
869	895	RB	RB	FALSE	FALSE	15.072246591332116	1
529	823	RB	RB	FALSE	FALSE	15.073849326136116	1
153	809	RB	RB	FALSE	FALSE	14.037860722762677	1
642	790	RB	RB	FALSE	FALSE	14.091828884882219	1
142	293	RB	RB	FALSE	FALSE	14.098179973937027	1
1317	1599	KDM5A	KDM5A	FALSE	FALSE	13.100086797296342	1
279	1570	KDM5A	KDM5A	FALSE	FALSE	12.091061545171765	1
108	280	KDM5A	KDM5A	FALSE	FALSE	12.105102491360197	1
93	809	RB	RB	FALSE	FALSE	12.04075102411782	1
183	279	KDM5A	KDM5A	FALSE	FALSE	11.06557279418272	1
231	309	KDM5A	KDM5A	FALSE	FALSE	10.104332048778447	1
300	434	KDM5A	KDM5A	FALSE	FALSE	10.03866346211053	1
859	888	RB	RB	FALSE	FALSE	8.063099714552273	1
849	1586	KDM5A	KDM5A	FALSE	FALSE	8.033863258786637	1
