## Supplementary material for "Differences in substrate engagement and Retinoblastoma protein (RB) binding of human KDM5A and KDM5B": Cross-links DSBU InGel

AbsPos1	AbsPos2	Protein1	Protein2	Decoy1	Decoy2	Score	PSMs
87	800	KDM5A	KDM5A	FALSE	FALSE	23.233001302378234	2
148	233	KDM5A	KDM5A	FALSE	FALSE	47.524534891891186	1
148	258	KDM5A	KDM5A	FALSE	FALSE	41.32159735111487	2
148	264	KDM5A	KDM5A	FALSE	FALSE	42.320752390927794	2
148	279	KDM5A	KDM5A	FALSE	FALSE	32.20295952135868	1
148	280	KDM5A	KDM5A	FALSE	FALSE	36.24826673630403	1
155	194	KDM5A	KDM5A	FALSE	FALSE	46.24497625504746	2
164	258	KDM5A	KDM5A	FALSE	FALSE	32.20040112696235	4
164	264	KDM5A	KDM5A	FALSE	FALSE	30.099516704890164	1
164	279	KDM5A	KDM5A	FALSE	FALSE	32.24566418206427	2
164	280	KDM5A	KDM5A	FALSE	FALSE	30.205802812910964	1
164	289	KDM5A	KDM5A	FALSE	FALSE	42.37789603621307	1
164	309	KDM5A	KDM5A	FALSE	FALSE	35.265998385490924	3
169	180	KDM5A	KDM5A	FALSE	FALSE	31.283267641160197	4
169	183	KDM5A	KDM5A	FALSE	FALSE	32.31429223415671	10
169	279	KDM5A	KDM5A	FALSE	FALSE	27.169586431348385	2
169	300	KDM5A	KDM5A	FALSE	FALSE	29.240952321943965	3
169	389	KDM5A	KDM5A	FALSE	FALSE	32.23668287463477	2
177	201	KDM5A	KDM5A	FALSE	FALSE	36.21188277748026	2
177	258	KDM5A	KDM5A	FALSE	FALSE	29.238124090953335	2
183	389	KDM5A	KDM5A	FALSE	FALSE	23.227115067372402	1
194	264	KDM5A	KDM5A	FALSE	FALSE	35.2499611218633	3
194	279	KDM5A	KDM5A	FALSE	FALSE	26.178676065584916	2
194	280	KDM5A	KDM5A	FALSE	FALSE	30.243278926064022	2
194	289	KDM5A	KDM5A	FALSE	FALSE	30.275909007727822	1
194	300	KDM5A	KDM5A	FALSE	FALSE	26.220069313633715	1
201	258	KDM5A	KDM5A	FALSE	FALSE	26.167302404667396	1
201	264	KDM5A	KDM5A	FALSE	FALSE	28.243103547396824	2
201	279	KDM5A	KDM5A	FALSE	FALSE	24.15038548569896	1
231	280	KDM5A	KDM5A	FALSE	FALSE	25.180383849201245	1
233	258	KDM5A	KDM5A	FALSE	FALSE	35.34005099194975	3
233	264	KDM5A	KDM5A	FALSE	FALSE	40.30661089893558	3
233	280	KDM5A	KDM5A	FALSE	FALSE	28.296401855647478	2
233	755	KDM5A	KDM5A	FALSE	FALSE	36.311779314010955	3
258	264	KDM5A	KDM5A	FALSE	FALSE	31.174723888109263	12
258	279	KDM5A	KDM5A	FALSE	FALSE	26.254578494298023	2
258	280	KDM5A	KDM5A	FALSE	FALSE	28.176507431968204	2
258	289	KDM5A	KDM5A	FALSE	FALSE	35.290202399002	2
258	298	KDM5A	KDM5A	FALSE	FALSE	27.1923549922623	2
258	300	KDM5A	KDM5A	FALSE	FALSE	25.2339318420842	2
258	755	KDM5A	KDM5A	FALSE	FALSE	30.223008231962556	7
264	280	KDM5A	KDM5A	FALSE	FALSE	40.29329849810431	3
264	289	KDM5A	KDM5A	FALSE	FALSE	33.232479527195046	1
264	298	KDM5A	KDM5A	FALSE	FALSE	28.273384297469327	2
264	300	KDM5A	KDM5A	FALSE	FALSE	25.29241036399142	2
264	755	KDM5A	KDM5A	FALSE	FALSE	35.28672868371839	4
279	289	KDM5A	KDM5A	FALSE	FALSE	36.36296952669856	2
279	298	KDM5A	KDM5A	FALSE	FALSE	37.307563261843455	2
279	300	KDM5A	KDM5A	FALSE	FALSE	27.271073926002156	3
279	755	KDM5A	KDM5A	FALSE	FALSE	27.204422614304164	3
280	298	KDM5A	KDM5A	FALSE	FALSE	36.268023759228626	4
280	300	KDM5A	KDM5A	FALSE	FALSE	27.180282654800237	3
280	755	KDM5A	KDM5A	FALSE	FALSE	32.215836765414856	2
289	309	KDM5A	KDM5A	FALSE	FALSE	32.29680406269799	3
298	309	KDM5A	KDM5A	FALSE	FALSE	35.40942263691353	6
300	309	KDM5A	KDM5A	FALSE	FALSE	32.330387660650224	2
300	349	KDM5A	KDM5A	FALSE	FALSE	25.2284877270843	1
309	349	KDM5A	KDM5A	FALSE	FALSE	30.20141274517892	1
309	755	KDM5A	KDM5A	FALSE	FALSE	28.188143676973404	6
467	816	KDM5A	KDM5A	FALSE	FALSE	30.26316232034478	1
775	800	KDM5A	KDM5A	FALSE	FALSE	30.195558368060112	1
775	816	KDM5A	KDM5A	FALSE	FALSE	35.20003482016328	1
799	889	KDM5A	KDM5A	FALSE	FALSE	27.136884738246472	2
831	862	KDM5A	KDM5A	FALSE	FALSE	31.28081172623652	1
846	862	KDM5A	KDM5A	FALSE	FALSE	45.18092072074131	3
846	937	KDM5A	KDM5A	FALSE	FALSE	44.17278660427219	4
862	937	KDM5A	KDM5A	FALSE	FALSE	27.26400320322045	3
937	966	KDM5A	KDM5A	FALSE	FALSE	38.24114281231046	4
965	1002	KDM5A	KDM5A	FALSE	FALSE	33.218260663081246	3
966	1002	KDM5A	KDM5A	FALSE	FALSE	32.280888165130264	1
1002	1042	KDM5A	KDM5A	FALSE	FALSE	25.28953885659896	2
1042	1049	KDM5A	KDM5A	FALSE	FALSE	33.305121455021926	2
1042	1071	KDM5A	KDM5A	FALSE	FALSE	28.127432339345845	3
1106	1129	KDM5A	KDM5A	FALSE	FALSE	26.143130508387106	1
1106	1136	KDM5A	KDM5A	FALSE	FALSE	29.1660266357663	1
1106	1240	KDM5A	KDM5A	FALSE	FALSE	27.237155515937047	1
1129	1136	KDM5A	KDM5A	FALSE	FALSE	40.26679828929403	5
1129	1141	KDM5A	KDM5A	FALSE	FALSE	35.26598216586766	4
1129	1178	KDM5A	KDM5A	FALSE	FALSE	33.27340876492925	10
1129	1210	KDM5A	KDM5A	FALSE	FALSE	37.21999089637721	3
1136	1178	KDM5A	KDM5A	FALSE	FALSE	25.1709892960504	4
1204	1210	KDM5A	KDM5A	FALSE	FALSE	28.18119562760603	1
1240	1248	KDM5A	KDM5A	FALSE	FALSE	29.18467195456605	1
1240	1336	KDM5A	KDM5A	FALSE	FALSE	33.302966533611624	1
1240	1464	KDM5A	KDM5A	FALSE	FALSE	24.173065425518143	1
1248	1333	KDM5A	KDM5A	FALSE	FALSE	27.206917981604505	3
1248	1464	KDM5A	KDM5A	FALSE	FALSE	31.2040042851903	2
1277	1333	KDM5A	KDM5A	FALSE	FALSE	34.26215459336478	1
1277	1588	KDM5A	KDM5A	FALSE	FALSE	27.1891572695778	1
1277	1599	KDM5A	KDM5A	FALSE	FALSE	29.17700216297353	1
1277	1609	KDM5A	KDM5A	FALSE	FALSE	31.19814919088741	1
1277	1624	KDM5A	KDM5A	FALSE	FALSE	24.20510976709085	1
1277	1729	KDM5A	KDM5A	FALSE	FALSE	29.38177260624211	2
1317	1333	KDM5A	KDM5A	FALSE	FALSE	31.290084005333814	2
1317	1336	KDM5A	KDM5A	FALSE	FALSE	36.2104399390803	1
1317	1464	KDM5A	KDM5A	FALSE	FALSE	39.213911678261994	2
1333	1344	KDM5A	KDM5A	FALSE	FALSE	28.28493592636412	2
1333	1464	KDM5A	KDM5A	FALSE	FALSE	23.287173718866924	2
1336	1464	KDM5A	KDM5A	FALSE	FALSE	32.22255696455048	2
1344	1464	KDM5A	KDM5A	FALSE	FALSE	32.27373129751945	1
1464	1614	KDM5A	KDM5A	FALSE	FALSE	26.207328194549817	1
1537	1541	KDM5A	KDM5A	FALSE	FALSE	26.21809540392549	5
1563	1567	KDM5A	KDM5A	FALSE	FALSE	29.229674791497644	3
1563	1570	KDM5A	KDM5A	FALSE	FALSE	25.181335526925867	1
1563	1571	KDM5A	KDM5A	FALSE	FALSE	27.192101906103815	1
1586	1592	KDM5A	KDM5A	FALSE	FALSE	27.256873498375604	3
1592	1596	KDM5A	KDM5A	FALSE	FALSE	30.233599387639224	4
1592	1599	KDM5A	KDM5A	FALSE	FALSE	25.228447033829273	4
1609	1619	KDM5A	KDM5A	FALSE	FALSE	31.33472860978341	3
1614	1624	KDM5A	KDM5A	FALSE	FALSE	38.28890381348659	1
1614	1629	KDM5A	KDM5A	FALSE	FALSE	28.25357271176977	1
1624	1629	KDM5A	KDM5A	FALSE	FALSE	28.231999294531718	1
1277	264	KDM5A	RB	FALSE	FALSE	33.25016207913573	1
1277	869	KDM5A	RB	FALSE	FALSE	39.275030191633164	1
1464	739	KDM5A	RB	FALSE	FALSE	32.27994582212762	1
1464	809	KDM5A	RB	FALSE	FALSE	32.297208074103736	1
1464	813	KDM5A	RB	FALSE	FALSE	31.210453805510188	1
62	93	RB	RB	FALSE	FALSE	36.23792657554655	1
62	328	RB	RB	FALSE	FALSE	32.17366310591217	1
62	340	RB	RB	FALSE	FALSE	40.286680749802464	1
64	326	RB	RB	FALSE	FALSE	27.182152459322246	2
64	328	RB	RB	FALSE	FALSE	27.32609990098782	3
79	142	RB	RB	FALSE	FALSE	36.35280723611388	1
93	135	RB	RB	FALSE	FALSE	45.32492592631253	1
93	340	RB	RB	FALSE	FALSE	42.21395402770602	2
135	358	RB	RB	FALSE	FALSE	36.30967021255829	2
135	790	RB	RB	FALSE	FALSE	25.14607835752865	2
142	328	RB	RB	FALSE	FALSE	33.332584744865386	6
153	326	RB	RB	FALSE	FALSE	41.27315101506969	2
153	328	RB	RB	FALSE	FALSE	28.216214314638357	1
239	264	RB	RB	FALSE	FALSE	35.36986321965833	1
264	278	RB	RB	FALSE	FALSE	43.339117347696174	4
264	288	RB	RB	FALSE	FALSE	43.25322567135764	5
264	293	RB	RB	FALSE	FALSE	34.23622645836858	5
264	446	RB	RB	FALSE	FALSE	26.312258556571667	2
293	446	RB	RB	FALSE	FALSE	27.27717360281869	1
318	326	RB	RB	FALSE	FALSE	24.210429353884397	1
416	419	RB	RB	FALSE	FALSE	30.31526961083258	2
416	426	RB	RB	FALSE	FALSE	27.19510520944818	1
426	446	RB	RB	FALSE	FALSE	29.236500934963225	4
461	536	RB	RB	FALSE	FALSE	29.159132138113875	1
461	809	RB	RB	FALSE	FALSE	29.167878004491577	1
529	615	RB	RB	FALSE	FALSE	31.29925048474359	3
529	639	RB	RB	FALSE	FALSE	51.31024581599137	1
536	790	RB	RB	FALSE	FALSE	41.24085653439052	2
536	809	RB	RB	FALSE	FALSE	34.20912932643304	1
547	790	RB	RB	FALSE	FALSE	32.271883154044176	7
547	813	RB	RB	FALSE	FALSE	30.192402280981465	1
573	615	RB	RB	FALSE	FALSE	37.1572063683127	1
615	639	RB	RB	FALSE	FALSE	33.24415982745282	6
615	651	RB	RB	FALSE	FALSE	25.165998410468173	1
615	809	RB	RB	FALSE	FALSE	24.162076113795813	1
639	651	RB	RB	FALSE	FALSE	42.252906152960946	2
651	790	RB	RB	FALSE	FALSE	41.29408738186731	2
714	790	RB	RB	FALSE	FALSE	31.24103122429861	1
714	809	RB	RB	FALSE	FALSE	32.20002615287859	1
721	739	RB	RB	FALSE	FALSE	34.16062792898825	5
790	809	RB	RB	FALSE	FALSE	32.190257142513275	1
790	813	RB	RB	FALSE	FALSE	36.241539300977706	2
790	823	RB	RB	FALSE	FALSE	25.172550239604526	2
809	823	RB	RB	FALSE	FALSE	34.22328877605143	6
823	846	RB	RB	FALSE	FALSE	27.170491048593576	2
869	888	RB	RB	FALSE	FALSE	37.27985705344247	3
869	895	RB	RB	FALSE	FALSE	24.19819922855249	2
869	899	RB	RB	FALSE	FALSE	27.162449112352775	5
872	888	RB	RB	FALSE	FALSE	34.210971182414966	1
872	899	RB	RB	FALSE	FALSE	29.238134170646312	3
888	899	RB	RB	FALSE	FALSE	39.327564599609325	6
895	912	RB	RB	FALSE	FALSE	24.198076515846186	2
899	912	RB	RB	FALSE	FALSE	25.269490665471537	8
358	813	RB	RB	FALSE	FALSE	20.157956544931437	1
1136	1204	KDM5A	KDM5A	FALSE	FALSE	20.176334630928558	2
1333	1563	KDM5A	KDM5A	FALSE	FALSE	20.176914352644573	1
231	258	KDM5A	KDM5A	FALSE	FALSE	20.178218682632007	1
1241	1336	KDM5A	KDM5A	FALSE	FALSE	21.161588778079814	2
201	233	KDM5A	KDM5A	FALSE	FALSE	20.19471004154777	2
309	325	KDM5A	KDM5A	FALSE	FALSE	21.09974782556832	1
201	280	KDM5A	KDM5A	FALSE	FALSE	21.118386792995913	1
547	809	RB	RB	FALSE	FALSE	21.12023963587169	1
155	280	KDM5A	KDM5A	FALSE	FALSE	21.128803389106146	1
169	258	KDM5A	KDM5A	FALSE	FALSE	21.135228155144166	1
289	755	KDM5A	KDM5A	FALSE	FALSE	21.137791788513734	1
1129	1204	KDM5A	KDM5A	FALSE	FALSE	21.138710647930417	3
231	264	KDM5A	KDM5A	FALSE	FALSE	22.13989671045531	2
790	899	RB	RB	FALSE	FALSE	21.15909919847872	1
1534	1541	KDM5A	KDM5A	FALSE	FALSE	21.16220282045449	2
177	309	KDM5A	KDM5A	FALSE	FALSE	21.182040707672012	1
1581	1592	KDM5A	KDM5A	FALSE	FALSE	21.191908474440915	1
823	899	RB	RB	FALSE	FALSE	21.195677408134536	1
280	309	KDM5A	KDM5A	FALSE	FALSE	21.205467089737894	2
1588	1599	KDM5A	KDM5A	FALSE	FALSE	22.216645783803525	3
194	309	KDM5A	KDM5A	FALSE	FALSE	21.21531372968866	1
1581	1588	KDM5A	KDM5A	FALSE	FALSE	22.166433602242122	3
1464	1541	KDM5A	KDM5A	FALSE	FALSE	21.264993589367652	1
258	309	KDM5A	KDM5A	FALSE	FALSE	23.215749503971267	3
309	374	KDM5A	KDM5A	FALSE	FALSE	22.086156424993586	1
87	280	KDM5A	KDM5A	FALSE	FALSE	22.13895838595644	1
201	300	KDM5A	KDM5A	FALSE	FALSE	22.13964847009389	2
1563	1574	KDM5A	KDM5A	FALSE	FALSE	22.168093075185112	1
233	279	KDM5A	KDM5A	FALSE	FALSE	22.178010552639886	1
1241	1464	KDM5A	KDM5A	FALSE	FALSE	22.301947086041707	1
651	823	RB	RB	FALSE	FALSE	23.141685991214835	1
846	869	RB	RB	FALSE	FALSE	23.163137472352545	1
1129	1574	KDM5A	KDM5A	FALSE	FALSE	23.16734433034815	1
1333	1729	KDM5A	KDM5A	FALSE	FALSE	23.205218459364744	1
264	325	KDM5A	KDM5A	FALSE	FALSE	23.212771848570057	2
536	547	RB	RB	FALSE	FALSE	20.136746575843837	1
547	823	RB	RB	FALSE	FALSE	19.114792500789036	3
169	264	KDM5A	KDM5A	FALSE	FALSE	19.115228590035105	2
183	194	KDM5A	KDM5A	FALSE	FALSE	19.139905311590173	1
194	389	KDM5A	KDM5A	FALSE	FALSE	18.12457479043458	1
1574	1581	KDM5A	KDM5A	FALSE	FALSE	18.180469112302355	1
573	639	RB	RB	FALSE	FALSE	18.228349935356245	1
1541	1729	KDM5A	KDM5A	FALSE	FALSE	15.108689933725884	1
1106	1235	KDM5A	KDM5A	FALSE	FALSE	16.0607394451355	1
1336	1563	KDM5A	KDM5A	FALSE	FALSE	16.07167188500302	1
872	895	RB	RB	FALSE	FALSE	16.117417408495957	1
831	849	KDM5A	KDM5A	FALSE	FALSE	16.16114286172718	3
1554	1570	KDM5A	KDM5A	FALSE	FALSE	17.096932940784185	1
87	300	KDM5A	KDM5A	FALSE	FALSE	17.112472446572056	1
194	298	KDM5A	KDM5A	FALSE	FALSE	17.11696924050961	1
177	280	KDM5A	KDM5A	FALSE	FALSE	15.091346210149204	1
1464	1729	KDM5A	KDM5A	FALSE	FALSE	14.168609514100115	1
289	300	KDM5A	KDM5A	FALSE	FALSE	15.066944171053372	2
258	1145	KDM5A	KDM5A	FALSE	FALSE	13.127093388694874	1
847	1565	KDM5A	KDM5A	FALSE	FALSE	14.041856234838987	1
1581	1596	KDM5A	KDM5A	FALSE	FALSE	13.092665833751074	1
419	790	RB	RB	FALSE	FALSE	12.034379875835658	1
358	790	RB	RB	FALSE	FALSE	12.066079609378527	1
258	349	KDM5A	KDM5A	FALSE	FALSE	11.140536217844641	2
1586	1599	KDM5A	KDM5A	FALSE	FALSE	11.043640065114666	1
576	639	RB	RB	FALSE	FALSE	10.037124527230121	1
235	278	RB	RB	FALSE	FALSE	9.056803502736184	1
309	1248	KDM5A	KDM5A	FALSE	FALSE	9.054144927864737	1
816	1609	KDM5A	KDM5A	FALSE	FALSE	9.055717423231801	1
1574	1588	KDM5A	KDM5A	FALSE	FALSE	8.070411634538758	1
1571	1571	KDM5A	KDM5A	FALSE	FALSE	8.034069862823547	2
1554	1574	KDM5A	KDM5A	FALSE	FALSE	8.030950685734549	1
