## Supplementary material for "Differences in substrate engagement and Retinoblastoma protein (RB) binding of human KDM5A and KDM5B": Cross-links BS3 InGel

AbsPos1	AbsPos2	Protein1	Protein2	Decoy1	Decoy2	Score	PSMs
87	800	KDM5A	KDM5A	FALSE	FALSE	18.25782961069646	1
148	258	KDM5A	KDM5A	FALSE	FALSE	26.320485697137862	1
148	280	KDM5A	KDM5A	FALSE	FALSE	16.159856188597516	1
148	300	KDM5A	KDM5A	FALSE	FALSE	24.174840322404947	1
148	309	KDM5A	KDM5A	FALSE	FALSE	25.366603431365125	2
155	194	KDM5A	KDM5A	FALSE	FALSE	20.28665433579251	2
155	309	KDM5A	KDM5A	FALSE	FALSE	16.092490049282826	2
169	180	KDM5A	KDM5A	FALSE	FALSE	20.202102489405497	3
169	183	KDM5A	KDM5A	FALSE	FALSE	23.22192875130341	12
169	233	KDM5A	KDM5A	FALSE	FALSE	19.140224196229514	1
169	258	KDM5A	KDM5A	FALSE	FALSE	23.2749418267467	5
169	264	KDM5A	KDM5A	FALSE	FALSE	27.29289053487272	4
169	279	KDM5A	KDM5A	FALSE	FALSE	21.29105142745088	2
169	280	KDM5A	KDM5A	FALSE	FALSE	21.14203074807466	1
169	289	KDM5A	KDM5A	FALSE	FALSE	27.227069389388447	1
169	300	KDM5A	KDM5A	FALSE	FALSE	22.294790854796695	2
169	309	KDM5A	KDM5A	FALSE	FALSE	20.20159857569053	3
169	389	KDM5A	KDM5A	FALSE	FALSE	22.22997958073615	1
177	201	KDM5A	KDM5A	FALSE	FALSE	21.18529463516852	2
183	289	KDM5A	KDM5A	FALSE	FALSE	17.222587946450325	1
194	258	KDM5A	KDM5A	FALSE	FALSE	17.157540038799027	1
194	264	KDM5A	KDM5A	FALSE	FALSE	20.186183376554517	1
194	279	KDM5A	KDM5A	FALSE	FALSE	15.214318291048906	1
201	231	KDM5A	KDM5A	FALSE	FALSE	21.171692474132634	1
201	233	KDM5A	KDM5A	FALSE	FALSE	27.266161719327407	3
201	258	KDM5A	KDM5A	FALSE	FALSE	18.196162470056375	3
201	264	KDM5A	KDM5A	FALSE	FALSE	23.269730527880682	6
201	279	KDM5A	KDM5A	FALSE	FALSE	16.153515261949504	2
201	280	KDM5A	KDM5A	FALSE	FALSE	18.187841124113014	2
201	298	KDM5A	KDM5A	FALSE	FALSE	28.115685561173123	3
201	300	KDM5A	KDM5A	FALSE	FALSE	18.24089139049301	2
231	258	KDM5A	KDM5A	FALSE	FALSE	29.251402656815824	1
233	258	KDM5A	KDM5A	FALSE	FALSE	26.354389656901006	4
233	264	KDM5A	KDM5A	FALSE	FALSE	34.27059271992523	4
233	279	KDM5A	KDM5A	FALSE	FALSE	25.316094974389976	1
233	300	KDM5A	KDM5A	FALSE	FALSE	22.269517332876298	1
233	309	KDM5A	KDM5A	FALSE	FALSE	21.273284960192367	1
258	264	KDM5A	KDM5A	FALSE	FALSE	21.339293435120325	9
258	280	KDM5A	KDM5A	FALSE	FALSE	20.33024158263233	4
258	289	KDM5A	KDM5A	FALSE	FALSE	26.24473367962906	3
258	298	KDM5A	KDM5A	FALSE	FALSE	17.144270232434128	2
258	755	KDM5A	KDM5A	FALSE	FALSE	21.184916440402095	3
264	279	KDM5A	KDM5A	FALSE	FALSE	21.26286783234285	5
264	280	KDM5A	KDM5A	FALSE	FALSE	26.2845538528159	6
264	289	KDM5A	KDM5A	FALSE	FALSE	29.24305164409281	4
264	298	KDM5A	KDM5A	FALSE	FALSE	26.25102166305737	3
264	300	KDM5A	KDM5A	FALSE	FALSE	19.267817317217173	4
264	325	KDM5A	KDM5A	FALSE	FALSE	20.157771559234423	1
279	289	KDM5A	KDM5A	FALSE	FALSE	27.30242075691592	4
279	298	KDM5A	KDM5A	FALSE	FALSE	27.134705313106174	2
279	300	KDM5A	KDM5A	FALSE	FALSE	17.251951619710347	2
280	298	KDM5A	KDM5A	FALSE	FALSE	23.156924078528032	2
280	300	KDM5A	KDM5A	FALSE	FALSE	21.228731042276074	1
280	309	KDM5A	KDM5A	FALSE	FALSE	16.204960814598913	2
289	300	KDM5A	KDM5A	FALSE	FALSE	27.248975560446823	2
289	309	KDM5A	KDM5A	FALSE	FALSE	26.211255706224428	4
298	309	KDM5A	KDM5A	FALSE	FALSE	24.265949918652794	3
300	309	KDM5A	KDM5A	FALSE	FALSE	18.113229616880233	4
300	755	KDM5A	KDM5A	FALSE	FALSE	17.062328410887957	1
309	325	KDM5A	KDM5A	FALSE	FALSE	25.21345130904733	1
309	349	KDM5A	KDM5A	FALSE	FALSE	15.113228494181065	1
775	800	KDM5A	KDM5A	FALSE	FALSE	20.359454732695	1
799	889	KDM5A	KDM5A	FALSE	FALSE	24.199975265948574	5
799	937	KDM5A	KDM5A	FALSE	FALSE	20.245636414725585	1
800	937	KDM5A	KDM5A	FALSE	FALSE	15.135478058928047	1
846	862	KDM5A	KDM5A	FALSE	FALSE	24.227156062183816	2
846	937	KDM5A	KDM5A	FALSE	FALSE	36.20309985624887	3
862	937	KDM5A	KDM5A	FALSE	FALSE	23.276246172451344	2
965	1002	KDM5A	KDM5A	FALSE	FALSE	24.270242125055596	2
1042	1049	KDM5A	KDM5A	FALSE	FALSE	37.325350612592004	7
1042	1071	KDM5A	KDM5A	FALSE	FALSE	34.33137601952244	3
1071	1136	KDM5A	KDM5A	FALSE	FALSE	25.260526133346723	1
1105	1129	KDM5A	KDM5A	FALSE	FALSE		0
1106	1129	KDM5A	KDM5A	FALSE	FALSE	24.26435312702297	1
1106	1241	KDM5A	KDM5A	FALSE	FALSE	16.11006345847607	1
1129	1136	KDM5A	KDM5A	FALSE	FALSE	22.204790065971178	8
1129	1141	KDM5A	KDM5A	FALSE	FALSE	22.28633893756047	5
1129	1178	KDM5A	KDM5A	FALSE	FALSE	23.152258963911077	10
1129	1204	KDM5A	KDM5A	FALSE	FALSE	24.303068519090132	3
1129	1210	KDM5A	KDM5A	FALSE	FALSE	27.241544361944207	1
1136	1178	KDM5A	KDM5A	FALSE	FALSE	15.16753835325988	3
1204	1210	KDM5A	KDM5A	FALSE	FALSE	24.221148668575108	1
1248	1317	KDM5A	KDM5A	FALSE	FALSE	28.258999775004927	1
1248	1464	KDM5A	KDM5A	FALSE	FALSE	16.202750844410783	2
1317	1464	KDM5A	KDM5A	FALSE	FALSE	30.27772939343803	1
1333	1344	KDM5A	KDM5A	FALSE	FALSE	36.30772126628298	1
1336	1464	KDM5A	KDM5A	FALSE	FALSE	17.263148940326154	2
1344	1464	KDM5A	KDM5A	FALSE	FALSE	32.29745768301008	1
1534	1539	KDM5A	KDM5A	FALSE	FALSE	19.196818317339932	1
1534	1541	KDM5A	KDM5A	FALSE	FALSE	20.10505040946481	4
1537	1541	KDM5A	KDM5A	FALSE	FALSE	25.19464713207527	2
1546	1554	KDM5A	KDM5A	FALSE	FALSE	20.205144831860103	1
1563	1567	KDM5A	KDM5A	FALSE	FALSE	15.123912942880624	1
1563	1570	KDM5A	KDM5A	FALSE	FALSE	16.26912793611078	2
1581	1599	KDM5A	KDM5A	FALSE	FALSE	16.195086380510787	2
1586	1596	KDM5A	KDM5A	FALSE	FALSE	18.194604364872756	3
1586	1599	KDM5A	KDM5A	FALSE	FALSE	16.254391884937363	2
1592	1599	KDM5A	KDM5A	FALSE	FALSE	20.232621168423776	6
1599	1619	KDM5A	KDM5A	FALSE	FALSE	18.18269306249445	2
1606	1614	KDM5A	KDM5A	FALSE	FALSE	15.16314951629942	1
1609	1619	KDM5A	KDM5A	FALSE	FALSE	18.176657625953574	2
1614	1624	KDM5A	KDM5A	FALSE	FALSE	21.23350625473545	1
1614	1629	KDM5A	KDM5A	FALSE	FALSE	20.265988377800237	1
1619	1629	KDM5A	KDM5A	FALSE	FALSE	22.20827822051604	1
1464	809	KDM5A	RB	FALSE	FALSE	24.236582732434684	1
1464	813	KDM5A	RB	FALSE	FALSE	22.246020652943812	1
62	340	RB	RB	FALSE	FALSE	25.25317838786392	1
93	340	RB	RB	FALSE	FALSE	35.264563524606295	3
93	358	RB	RB	FALSE	FALSE	18.13032928921038	1
129	358	RB	RB	FALSE	FALSE	24.231600847455045	1
129	823	RB	RB	FALSE	FALSE	18.084427894766087	1
142	328	RB	RB	FALSE	FALSE	17.201736683968534	1
153	326	RB	RB	FALSE	FALSE	23.315601263368606	4
153	328	RB	RB	FALSE	FALSE	26.29489467470729	3
239	264	RB	RB	FALSE	FALSE	24.359207878143955	2
264	278	RB	RB	FALSE	FALSE	20.222455332194677	2
264	288	RB	RB	FALSE	FALSE	33.207643853980635	5
264	293	RB	RB	FALSE	FALSE	36.300963074934224	5
264	547	RB	RB	FALSE	FALSE	17.182176244139182	3
264	790	RB	RB	FALSE	FALSE	24.310107301279267	4
264	823	RB	RB	FALSE	FALSE	18.15181978795428	1
340	358	RB	RB	FALSE	FALSE	19.190931956103064	1
358	809	RB	RB	FALSE	FALSE	28.26417124860126	1
416	419	RB	RB	FALSE	FALSE	18.16413259083812	2
419	446	RB	RB	FALSE	FALSE	20.28567676622706	3
426	446	RB	RB	FALSE	FALSE	21.130896244523754	6
529	615	RB	RB	FALSE	FALSE	21.227550591362682	1
529	639	RB	RB	FALSE	FALSE	29.295540257593757	1
536	547	RB	RB	FALSE	FALSE	24.178141353137583	4
536	651	RB	RB	FALSE	FALSE	19.194421356000355	2
536	790	RB	RB	FALSE	FALSE	32.317968547587554	3
536	809	RB	RB	FALSE	FALSE	26.256359862344873	1
547	790	RB	RB	FALSE	FALSE	20.16061228312771	7
547	809	RB	RB	FALSE	FALSE	20.15357392887236	2
547	823	RB	RB	FALSE	FALSE	17.07754064720838	1
576	651	RB	RB	FALSE	FALSE	17.203404416901556	1
615	809	RB	RB	FALSE	FALSE	20.184543100775446	1
639	651	RB	RB	FALSE	FALSE	26.295527793005892	1
651	790	RB	RB	FALSE	FALSE	27.283441639695745	2
714	790	RB	RB	FALSE	FALSE	19.17841993979158	1
714	809	RB	RB	FALSE	FALSE	24.18449832090812	1
714	823	RB	RB	FALSE	FALSE	20.206715687255013	1
721	739	RB	RB	FALSE	FALSE	23.19090527623976	9
790	809	RB	RB	FALSE	FALSE	27.14955857915308	1
790	823	RB	RB	FALSE	FALSE	18.13836982348542	2
809	823	RB	RB	FALSE	FALSE	25.199588602466747	3
809	899	RB	RB	FALSE	FALSE	21.163643333888345	2
823	899	RB	RB	FALSE	FALSE	16.18264031030047	1
869	888	RB	RB	FALSE	FALSE	29.235028061144664	3
869	899	RB	RB	FALSE	FALSE	20.211376971339643	2
872	888	RB	RB	FALSE	FALSE	29.24902646752072	1
872	899	RB	RB	FALSE	FALSE	20.152138805596273	1
888	899	RB	RB	FALSE	FALSE	28.321070790466614	7
899	912	RB	RB	FALSE	FALSE	19.199867151440962	7
899	914	RB	RB	FALSE	FALSE	20.180283167752926	1
1464	1599	KDM5A	KDM5A	FALSE	FALSE	11.188025674225488	1
1464	1567	KDM5A	KDM5A	FALSE	FALSE		0
1333	1464	KDM5A	KDM5A	FALSE	FALSE	11.231467355435607	1
258	309	KDM5A	KDM5A	FALSE	FALSE	11.287874752970875	1
183	309	KDM5A	KDM5A	FALSE	FALSE	11.288565034779976	1
194	233	KDM5A	KDM5A	FALSE	FALSE	12.042292638710627	1
615	639	RB	RB	FALSE	FALSE	12.062561328463115	1
1241	1464	KDM5A	KDM5A	FALSE	FALSE	14.2887549322056	2
1574	1581	KDM5A	KDM5A	FALSE	FALSE	13.117425701754492	2
1581	1592	KDM5A	KDM5A	FALSE	FALSE	13.105439604752148	4
1240	1464	KDM5A	KDM5A	FALSE	FALSE	12.179355195011777	1
1464	1581	KDM5A	KDM5A	FALSE	FALSE	12.214327615991838	1
358	790	RB	RB	FALSE	FALSE	12.222399533752608	2
64	328	RB	RB	FALSE	FALSE	13.19100607607755	2
1588	1599	KDM5A	KDM5A	FALSE	FALSE	13.100236816591678	1
201	309	KDM5A	KDM5A	FALSE	FALSE	13.156999753506632	2
1624	1629	KDM5A	KDM5A	FALSE	FALSE	13.193608237908055	2
231	264	KDM5A	KDM5A	FALSE	FALSE	13.187942219493975	1
1609	1629	KDM5A	KDM5A	FALSE	FALSE	14.142309728286202	2
1464	1614	KDM5A	KDM5A	FALSE	FALSE	13.48643066558444	1
183	279	KDM5A	KDM5A	FALSE	FALSE	14.106021424318282	2
93	135	RB	RB	FALSE	FALSE	14.127288738608398	1
309	381	KDM5A	KDM5A	FALSE	FALSE	14.14203749446989	1
1592	1596	KDM5A	KDM5A	FALSE	FALSE	14.15647783556234	2
309	389	KDM5A	KDM5A	FALSE	FALSE	14.156468073301234	1
358	823	RB	RB	FALSE	FALSE	14.160100984943682	1
258	279	KDM5A	KDM5A	FALSE	FALSE	14.210388634014683	2
615	714	RB	RB	FALSE	FALSE	14.229972159878912	1
258	300	KDM5A	KDM5A	FALSE	FALSE	14.275499657689828	1
148	264	KDM5A	KDM5A	FALSE	FALSE	15.092159065472224	1
164	309	KDM5A	KDM5A	FALSE	FALSE	15.09288187799588	1
714	813	RB	RB	FALSE	FALSE	15.107183434870045	1
869	895	RB	RB	FALSE	FALSE	10.092297236976837	1
1570	1609	KDM5A	KDM5A	FALSE	FALSE	10.096678485438723	3
1106	1141	KDM5A	KDM5A	FALSE	FALSE	11.075452674733338	1
846	899	RB	RB	FALSE	FALSE	11.08514257320161	1
264	389	KDM5A	KDM5A	FALSE	FALSE	11.116579965806242	1
1464	1534	KDM5A	KDM5A	FALSE	FALSE	11.157563735344475	1
279	309	KDM5A	KDM5A	FALSE	FALSE	11.158235359536654	1
1464	1592	KDM5A	KDM5A	FALSE	FALSE	10.057731263587183	1
1204	1592	KDM5A	KDM5A	FALSE	FALSE	9.131056580931997	1
846	1586	KDM5A	KDM5A	FALSE	FALSE	9.053600393446004	1
1042	1204	KDM5A	KDM5A	FALSE	FALSE	9.054330591961701	1
183	1571	KDM5A	KDM5A	FALSE	FALSE	8.157938942257513	1
201	1145	KDM5A	KDM5A	FALSE	FALSE	8.056695241684608	1
1574	1592	KDM5A	KDM5A	FALSE	FALSE	8.043517027178154	1
889	1223	KDM5A	KDM5A	FALSE	FALSE	7.0789744283668306	1
258	1606	KDM5A	KDM5A	FALSE	FALSE	7.053061450251988	1
177	381	KDM5A	KDM5A	FALSE	FALSE	7.060217525281036	1
235	239	RB	RB	FALSE	FALSE	7.037339112954245	1
97	1599	KDM5A	KDM5A	FALSE	FALSE	6.037889912936704	1
142	614	RB	RB	FALSE	FALSE	6.021159937629941	1
164	169	KDM5A	KDM5A	FALSE	FALSE		0
194	201	KDM5A	KDM5A	FALSE	FALSE		0
231	233	KDM5A	KDM5A	FALSE	FALSE		0
279	280	KDM5A	KDM5A	FALSE	FALSE		0
280	289	KDM5A	KDM5A	FALSE	FALSE		0
289	298	KDM5A	KDM5A	FALSE	FALSE		0
298	300	KDM5A	KDM5A	FALSE	FALSE		0
799	800	KDM5A	KDM5A	FALSE	FALSE		0
846	847	KDM5A	KDM5A	FALSE	FALSE		0
965	966	KDM5A	KDM5A	FALSE	FALSE		0
1024	1037	KDM5A	KDM5A	FALSE	FALSE		0
1037	1042	KDM5A	KDM5A	FALSE	FALSE		0
1049	1071	KDM5A	KDM5A	FALSE	FALSE		0
1105	1106	KDM5A	KDM5A	FALSE	FALSE		0
1133	1134	KDM5A	KDM5A	FALSE	FALSE		0
1134	1136	KDM5A	KDM5A	FALSE	FALSE		0
1143	1145	KDM5A	KDM5A	FALSE	FALSE		0
1193	1204	KDM5A	KDM5A	FALSE	FALSE		0
1235	1240	KDM5A	KDM5A	FALSE	FALSE		0
1240	1241	KDM5A	KDM5A	FALSE	FALSE		0
1333	1336	KDM5A	KDM5A	FALSE	FALSE		0
1336	1344	KDM5A	KDM5A	FALSE	FALSE		0
1534	1537	KDM5A	KDM5A	FALSE	FALSE		0
1537	1539	KDM5A	KDM5A	FALSE	FALSE		0
1551	1554	KDM5A	KDM5A	FALSE	FALSE		0
1563	1565	KDM5A	KDM5A	FALSE	FALSE		0
1578	1579	KDM5A	KDM5A	FALSE	FALSE		0
1579	1581	KDM5A	KDM5A	FALSE	FALSE		0
1586	1588	KDM5A	KDM5A	FALSE	FALSE		0
1624	1625	KDM5A	KDM5A	FALSE	FALSE		0
1722	1729	KDM5A	KDM5A	FALSE	FALSE		0
62	64	RB	RB	FALSE	FALSE		0
93	94	RB	RB	FALSE	FALSE		0
129	135	RB	RB	FALSE	FALSE		0
152	153	RB	RB	FALSE	FALSE		0
278	288	RB	RB	FALSE	FALSE		0
288	293	RB	RB	FALSE	FALSE		0
326	328	RB	RB	FALSE	FALSE		0
426	428	RB	RB	FALSE	FALSE		0
428	431	RB	RB	FALSE	FALSE		0
639	642	RB	RB	FALSE	FALSE		0
642	651	RB	RB	FALSE	FALSE		0
651	652	RB	RB	FALSE	FALSE		0
721	728	RB	RB	FALSE	FALSE		0
728	739	RB	RB	FALSE	FALSE		0
809	813	RB	RB	FALSE	FALSE		0
843	846	RB	RB	FALSE	FALSE		0
869	872	RB	RB	FALSE	FALSE		0
888	895	RB	RB	FALSE	FALSE		0
895	899	RB	RB	FALSE	FALSE		0
912	914	RB	RB	FALSE	FALSE		0
179	180	KDM5A	KDM5A	FALSE	FALSE		0
1570	1571	KDM5A	KDM5A	FALSE	FALSE		0
1592	1595	KDM5A	KDM5A	FALSE	FALSE		0
1596	1599	KDM5A	KDM5A	FALSE	FALSE		0
1609	1614	KDM5A	KDM5A	FALSE	FALSE		0
1614	1619	KDM5A	KDM5A	FALSE	FALSE		0
1619	1624	KDM5A	KDM5A	FALSE	FALSE		0
1141	1143	KDM5A	KDM5A	FALSE	FALSE		0
813	823	RB	RB	FALSE	FALSE		0
1241	1248	KDM5A	KDM5A	FALSE	FALSE		0
1554	1563	KDM5A	KDM5A	FALSE	FALSE		0
1571	1574	KDM5A	KDM5A	FALSE	FALSE		0
