## Supplementary material for "Differences in substrate engagement and Retinoblastoma protein (RB) binding of human KDM5A and KDM5B": Cross-links BS3 InGel

AbsPos1	AbsPos2	Protein1	Protein2	Decoy1	Decoy2	Score	PSMs
148	155	KDM5A	KDM5A	FALSE	FALSE	29.241967126275938	1
148	258	KDM5A	KDM5A	FALSE	FALSE	27.39691369379215	2
148	289	KDM5A	KDM5A	FALSE	FALSE	24.256577147406198	1
155	194	KDM5A	KDM5A	FALSE	FALSE	22.301033032299067	2
164	258	KDM5A	KDM5A	FALSE	FALSE	18.15996615899126	2
164	264	KDM5A	KDM5A	FALSE	FALSE	25.17188547391688	1
169	183	KDM5A	KDM5A	FALSE	FALSE	24.270331416701048	11
169	258	KDM5A	KDM5A	FALSE	FALSE	23.315704572023797	3
169	264	KDM5A	KDM5A	FALSE	FALSE	25.37518744205736	1
169	279	KDM5A	KDM5A	FALSE	FALSE	19.26721785948642	1
169	280	KDM5A	KDM5A	FALSE	FALSE	27.266905482793206	2
169	289	KDM5A	KDM5A	FALSE	FALSE	33.341208040626285	3
169	300	KDM5A	KDM5A	FALSE	FALSE	22.248153218228794	2
169	309	KDM5A	KDM5A	FALSE	FALSE	20.26315187968681	3
169	389	KDM5A	KDM5A	FALSE	FALSE	27.34215574307605	3
177	201	KDM5A	KDM5A	FALSE	FALSE	26.18198192881332	5
177	264	KDM5A	KDM5A	FALSE	FALSE	24.304602508102086	2
183	194	KDM5A	KDM5A	FALSE	FALSE	18.18831513943555	2
183	264	KDM5A	KDM5A	FALSE	FALSE	17.203759259298614	1
183	279	KDM5A	KDM5A	FALSE	FALSE	15.210207917138241	1
183	280	KDM5A	KDM5A	FALSE	FALSE	17.175253955021926	1
183	289	KDM5A	KDM5A	FALSE	FALSE	25.33221170630602	2
194	258	KDM5A	KDM5A	FALSE	FALSE	17.256302924467953	1
201	231	KDM5A	KDM5A	FALSE	FALSE	29.154625156583897	3
201	233	KDM5A	KDM5A	FALSE	FALSE	26.291027350769326	2
201	258	KDM5A	KDM5A	FALSE	FALSE	20.32418915846017	3
201	279	KDM5A	KDM5A	FALSE	FALSE	23.18102304319	1
201	280	KDM5A	KDM5A	FALSE	FALSE	22.346651816317348	2
201	309	KDM5A	KDM5A	FALSE	FALSE	16.1711060515689	2
231	258	KDM5A	KDM5A	FALSE	FALSE	28.23639012463279	2
231	300	KDM5A	KDM5A	FALSE	FALSE	26.183911915913527	1
233	258	KDM5A	KDM5A	FALSE	FALSE	20.226262350568923	2
233	309	KDM5A	KDM5A	FALSE	FALSE	26.348822155491195	1
258	264	KDM5A	KDM5A	FALSE	FALSE	20.36312553854811	6
258	279	KDM5A	KDM5A	FALSE	FALSE	16.351790752602156	1
258	280	KDM5A	KDM5A	FALSE	FALSE	18.33700918622917	3
258	289	KDM5A	KDM5A	FALSE	FALSE	27.392841621097066	2
258	298	KDM5A	KDM5A	FALSE	FALSE	16.15389526702858	1
264	279	KDM5A	KDM5A	FALSE	FALSE	22.198746826414443	4
264	280	KDM5A	KDM5A	FALSE	FALSE	23.33210254849013	3
264	289	KDM5A	KDM5A	FALSE	FALSE	32.32772968576878	2
264	298	KDM5A	KDM5A	FALSE	FALSE	27.327450823996216	1
264	300	KDM5A	KDM5A	FALSE	FALSE	18.15641962772719	2
264	381	KDM5A	KDM5A	FALSE	FALSE	21.153277046642344	1
264	755	KDM5A	KDM5A	FALSE	FALSE	24.217733008348453	2
279	289	KDM5A	KDM5A	FALSE	FALSE	26.36425737924908	3
279	298	KDM5A	KDM5A	FALSE	FALSE	20.267425732657664	4
279	300	KDM5A	KDM5A	FALSE	FALSE	16.335767277316528	1
279	349	KDM5A	KDM5A	FALSE	FALSE	29.303508461982922	1
280	298	KDM5A	KDM5A	FALSE	FALSE	28.313858612190995	6
280	300	KDM5A	KDM5A	FALSE	FALSE	18.311201225767174	1
280	309	KDM5A	KDM5A	FALSE	FALSE	15.239773466191476	3
289	300	KDM5A	KDM5A	FALSE	FALSE	27.37891017134413	3
289	309	KDM5A	KDM5A	FALSE	FALSE	29.18988870432633	2
298	309	KDM5A	KDM5A	FALSE	FALSE	23.21254022873451	2
309	325	KDM5A	KDM5A	FALSE	FALSE	29.33248202505828	2
309	349	KDM5A	KDM5A	FALSE	FALSE	33.336056699085205	2
309	381	KDM5A	KDM5A	FALSE	FALSE	15.129716212976064	3
309	755	KDM5A	KDM5A	FALSE	FALSE	22.119280340614687	1
679	775	KDM5A	KDM5A	FALSE	FALSE	33.10720914619444	2
775	800	KDM5A	KDM5A	FALSE	FALSE	22.165975602235072	2
799	889	KDM5A	KDM5A	FALSE	FALSE	31.129908990443717	3
846	862	KDM5A	KDM5A	FALSE	FALSE	27.290331929103367	2
846	937	KDM5A	KDM5A	FALSE	FALSE	30.295688074672213	2
862	937	KDM5A	KDM5A	FALSE	FALSE	19.385814890802386	2
965	1002	KDM5A	KDM5A	FALSE	FALSE	28.170706423804283	2
982	1629	KDM5A	KDM5A	FALSE	FALSE	20.129839287025334	1
1000	1024	KDM5A	KDM5A	FALSE	FALSE	22.095037820538753	1
1042	1049	KDM5A	KDM5A	FALSE	FALSE	38.32666129955824	3
1042	1071	KDM5A	KDM5A	FALSE	FALSE	33.31490423628298	5
1071	1136	KDM5A	KDM5A	FALSE	FALSE	22.245744096058107	1
1106	1129	KDM5A	KDM5A	FALSE	FALSE	22.29887090182526	2
1106	1235	KDM5A	KDM5A	FALSE	FALSE	34.186447120062326	6
1106	1241	KDM5A	KDM5A	FALSE	FALSE	24.142120495194312	2
1129	1136	KDM5A	KDM5A	FALSE	FALSE	21.219279329403697	2
1129	1141	KDM5A	KDM5A	FALSE	FALSE	21.253808906306674	2
1129	1145	KDM5A	KDM5A	FALSE	FALSE	17.141673801720273	1
1129	1178	KDM5A	KDM5A	FALSE	FALSE	24.285582572716027	4
1129	1204	KDM5A	KDM5A	FALSE	FALSE	25.367144054524516	6
1129	1210	KDM5A	KDM5A	FALSE	FALSE	31.34451227140058	2
1136	1145	KDM5A	KDM5A	FALSE	FALSE	23.208497038964047	1
1136	1178	KDM5A	KDM5A	FALSE	FALSE	24.204462261152322	2
1136	1204	KDM5A	KDM5A	FALSE	FALSE	19.324649135888578	4
1204	1210	KDM5A	KDM5A	FALSE	FALSE	26.350114778643928	3
1235	1248	KDM5A	KDM5A	FALSE	FALSE	31.214850739134675	3
1235	1464	KDM5A	KDM5A	FALSE	FALSE	19.15153284797984	1
1241	1317	KDM5A	KDM5A	FALSE	FALSE	25.143487600905267	1
1241	1336	KDM5A	KDM5A	FALSE	FALSE	22.264718859748125	3
1241	1344	KDM5A	KDM5A	FALSE	FALSE	25.2002880403128	1
1248	1317	KDM5A	KDM5A	FALSE	FALSE	32.32947604973512	1
1277	1609	KDM5A	KDM5A	FALSE	FALSE	21.219743117569116	1
1317	1464	KDM5A	KDM5A	FALSE	FALSE	33.309690581906615	1
1317	1534	KDM5A	KDM5A	FALSE	FALSE	26.24003926096897	1
1333	1344	KDM5A	KDM5A	FALSE	FALSE	34.31273061471951	4
1336	1464	KDM5A	KDM5A	FALSE	FALSE	21.242393107101606	2
1344	1464	KDM5A	KDM5A	FALSE	FALSE	30.284032809841847	2
1464	1563	KDM5A	KDM5A	FALSE	FALSE	18.232847943199193	2
1534	1541	KDM5A	KDM5A	FALSE	FALSE	21.277079479980134	1
1546	1554	KDM5A	KDM5A	FALSE	FALSE	19.225919786141116	1
1586	1599	KDM5A	KDM5A	FALSE	FALSE	15.177528908449048	2
1592	1599	KDM5A	KDM5A	FALSE	FALSE	17.161997414940345	4
1599	1609	KDM5A	KDM5A	FALSE	FALSE	17.17009094034747	2
1599	1629	KDM5A	KDM5A	FALSE	FALSE	19.205628636386344	2
1609	1619	KDM5A	KDM5A	FALSE	FALSE	17.276813467705036	2
1614	1624	KDM5A	KDM5A	FALSE	FALSE	19.220453899775954	1
1614	1629	KDM5A	KDM5A	FALSE	FALSE	18.310239712115134	2
1619	1629	KDM5A	KDM5A	FALSE	FALSE	23.249007566885524	3
1277	264	KDM5A	RB	FALSE	FALSE	24.30085076683139	1
1277	547	KDM5A	RB	FALSE	FALSE	23.216054629642596	1
1277	813	KDM5A	RB	FALSE	FALSE	25.24109931499996	2
1277	869	KDM5A	RB	FALSE	FALSE	21.180736637291446	1
1277	912	KDM5A	RB	FALSE	FALSE	21.263241674303565	1
1277	914	KDM5A	RB	FALSE	FALSE	22.16832855096089	1
1406	714	KDM5A	RB	FALSE	FALSE	26.31209449222002	2
62	340	RB	RB	FALSE	FALSE	31.318596735184574	1
64	326	RB	RB	FALSE	FALSE	17.195259955431933	2
64	328	RB	RB	FALSE	FALSE	16.192814429720322	4
79	719	RB	RB	FALSE	FALSE	26.28314955522265	1
79	739	RB	RB	FALSE	FALSE	24.23039297280631	1
79	823	RB	RB	FALSE	FALSE	22.200757088608704	1
93	129	RB	RB	FALSE	FALSE	36.196122945387	34
93	135	RB	RB	FALSE	FALSE	25.203912267699906	1
93	340	RB	RB	FALSE	FALSE	36.27358779354307	2
129	340	RB	RB	FALSE	FALSE	40.178398507321866	8
129	358	RB	RB	FALSE	FALSE	32.25630221220402	2
129	615	RB	RB	FALSE	FALSE	15.138255211768765	1
129	790	RB	RB	FALSE	FALSE	18.08754274491053	2
129	813	RB	RB	FALSE	FALSE	27.253950721085243	3
129	823	RB	RB	FALSE	FALSE	22.187709903016664	2
135	340	RB	RB	FALSE	FALSE	34.28273095204402	2
135	728	RB	RB	FALSE	FALSE	29.26665254318044	2
153	326	RB	RB	FALSE	FALSE	24.365015910731497	4
153	328	RB	RB	FALSE	FALSE	25.301571176143845	2
163	358	RB	RB	FALSE	FALSE	34.24525901471614	5
235	278	RB	RB	FALSE	FALSE	15.124225196187373	4
235	809	RB	RB	FALSE	FALSE	19.129225074725838	1
264	278	RB	RB	FALSE	FALSE	23.22272688160362	3
264	288	RB	RB	FALSE	FALSE	34.242363177694614	5
264	293	RB	RB	FALSE	FALSE	33.24347263801706	7
264	446	RB	RB	FALSE	FALSE	18.29134685292192	1
264	790	RB	RB	FALSE	FALSE	24.29578304427926	3
264	809	RB	RB	FALSE	FALSE	22.252385675408036	1
264	813	RB	RB	FALSE	FALSE	17.12075875688599	1
264	843	RB	RB	FALSE	FALSE	27.26960295033806	1
264	869	RB	RB	FALSE	FALSE	26.279469920764093	1
264	912	RB	RB	FALSE	FALSE	17.263594606622785	1
264	914	RB	RB	FALSE	FALSE	18.2833745250227	1
293	426	RB	RB	FALSE	FALSE	34.326490085072734	1
293	790	RB	RB	FALSE	FALSE	21.1202318128149	1
293	813	RB	RB	FALSE	FALSE	18.195236628004906	1
318	326	RB	RB	FALSE	FALSE	26.202960751430933	1
326	340	RB	RB	FALSE	FALSE	25.22857203333488	1
358	790	RB	RB	FALSE	FALSE	26.281353369214692	2
416	419	RB	RB	FALSE	FALSE	21.18092117995648	2
419	446	RB	RB	FALSE	FALSE	16.228512831803027	3
426	431	RB	RB	FALSE	FALSE	25.36384169206726	3
428	823	RB	RB	FALSE	FALSE	16.180777590635543	1
529	576	RB	RB	FALSE	FALSE	16.179614739035394	1
529	615	RB	RB	FALSE	FALSE	25.2291278865799	2
529	639	RB	RB	FALSE	FALSE	33.36413166713061	2
529	651	RB	RB	FALSE	FALSE	29.365752933163378	1
529	790	RB	RB	FALSE	FALSE	23.26875494279811	1
529	809	RB	RB	FALSE	FALSE	25.295490074019064	1
529	823	RB	RB	FALSE	FALSE	21.19890833976936	1
536	547	RB	RB	FALSE	FALSE	24.31971786770416	6
536	615	RB	RB	FALSE	FALSE	22.302521718615022	2
536	639	RB	RB	FALSE	FALSE	32.35294425914406	2
536	642	RB	RB	FALSE	FALSE	25.14582548128878	1
536	651	RB	RB	FALSE	FALSE	25.26635784389419	2
536	790	RB	RB	FALSE	FALSE	31.318231031205695	3
536	823	RB	RB	FALSE	FALSE	15.185583258821332	1
547	790	RB	RB	FALSE	FALSE	20.184480600443255	5
547	809	RB	RB	FALSE	FALSE	25.19550094995749	2
547	813	RB	RB	FALSE	FALSE	27.257524358847757	4
547	823	RB	RB	FALSE	FALSE	21.108485505920537	3
576	642	RB	RB	FALSE	FALSE	15.16559454734601	2
615	639	RB	RB	FALSE	FALSE	33.307372762021075	1
615	651	RB	RB	FALSE	FALSE	16.136161119296094	1
615	790	RB	RB	FALSE	FALSE	16.200068336751603	2
615	809	RB	RB	FALSE	FALSE	23.2207945890236	2
639	651	RB	RB	FALSE	FALSE	32.31196730362099	2
639	790	RB	RB	FALSE	FALSE	28.278422218679026	1
651	790	RB	RB	FALSE	FALSE	23.17369118422145	2
651	809	RB	RB	FALSE	FALSE	21.21719345511075	2
651	813	RB	RB	FALSE	FALSE	31.28881960782408	2
712	719	RB	RB	FALSE	FALSE	27.289330797970948	1
712	764	RB	RB	FALSE	FALSE	23.158562632594084	1
714	790	RB	RB	FALSE	FALSE	20.253676429448763	3
714	809	RB	RB	FALSE	FALSE	30.233292104357446	2
714	813	RB	RB	FALSE	FALSE	28.339426030231117	4
714	823	RB	RB	FALSE	FALSE	20.19669824206487	1
719	823	RB	RB	FALSE	FALSE	16.08710399143957	2
721	739	RB	RB	FALSE	FALSE	22.17063837039055	18
728	809	RB	RB	FALSE	FALSE	29.23049664510778	2
728	823	RB	RB	FALSE	FALSE	25.151500811341855	1
728	843	RB	RB	FALSE	FALSE	29.237371894402365	2
764	823	RB	RB	FALSE	FALSE	18.257018510206095	3
790	809	RB	RB	FALSE	FALSE	29.329281474778693	2
790	813	RB	RB	FALSE	FALSE	19.277790745378475	1
790	823	RB	RB	FALSE	FALSE	17.11816785662485	2
790	843	RB	RB	FALSE	FALSE	25.225908196927442	2
790	899	RB	RB	FALSE	FALSE	17.21407522642705	1
809	823	RB	RB	FALSE	FALSE	26.149161321685057	3
809	843	RB	RB	FALSE	FALSE	22.176531260692038	1
809	869	RB	RB	FALSE	FALSE	16.096864618036715	2
809	899	RB	RB	FALSE	FALSE	25.284747222727496	1
809	914	RB	RB	FALSE	FALSE	18.08921651783877	1
823	869	RB	RB	FALSE	FALSE	16.124948514782155	2
823	899	RB	RB	FALSE	FALSE	19.22563537552132	2
823	912	RB	RB	FALSE	FALSE	17.214945764712905	1
843	869	RB	RB	FALSE	FALSE	19.19452804722187	2
869	888	RB	RB	FALSE	FALSE	17.204750013193273	1
869	895	RB	RB	FALSE	FALSE	21.2839855405712	2
869	899	RB	RB	FALSE	FALSE	30.27763306519254	2
888	899	RB	RB	FALSE	FALSE	28.369543549244035	8
888	912	RB	RB	FALSE	FALSE	30.2925555688205	1
899	912	RB	RB	FALSE	FALSE	18.338798466401677	2
899	914	RB	RB	FALSE	FALSE	22.250904191546745	3
912	924	RB	RB	FALSE	FALSE	18.271118360549313	1
1574	1581	KDM5A	KDM5A	FALSE	FALSE	12.22075560401484	2
300	309	KDM5A	KDM5A	FALSE	FALSE	12.25765053588454	2
135	823	RB	RB	FALSE	FALSE	12.062662713478273	1
547	899	RB	RB	FALSE	FALSE	12.111052677980908	1
1241	1541	KDM5A	KDM5A	FALSE	FALSE	12.114901040025945	1
1592	1629	KDM5A	KDM5A	FALSE	FALSE	12.157781327121926	1
258	300	KDM5A	KDM5A	FALSE	FALSE	12.18734961710678	1
183	258	KDM5A	KDM5A	FALSE	FALSE	12.191433188752185	1
1624	1629	KDM5A	KDM5A	FALSE	FALSE	12.198800157397976	1
1333	1464	KDM5A	KDM5A	FALSE	FALSE	12.289970915027936	1
1464	1541	KDM5A	KDM5A	FALSE	FALSE	12.306437104872591	2
573	639	RB	RB	FALSE	FALSE	13.049767992687865	1
529	547	RB	RB	FALSE	FALSE	13.055845805414048	1
823	843	RB	RB	FALSE	FALSE	13.074872922210904	1
1586	1629	KDM5A	KDM5A	FALSE	FALSE	13.075375237753164	1
461	536	RB	RB	FALSE	FALSE	13.11119770727254	1
426	446	RB	RB	FALSE	FALSE	14.329170335499708	4
1241	1333	KDM5A	KDM5A	FALSE	FALSE	13.2067589172798	1
1563	1574	KDM5A	KDM5A	FALSE	FALSE	14.119909436512389	1
235	790	RB	RB	FALSE	FALSE	14.151447182340537	1
108	280	KDM5A	KDM5A	FALSE	FALSE	14.153853527739118	1
719	790	RB	RB	FALSE	FALSE	14.165968865380574	1
264	615	RB	RB	FALSE	FALSE	14.236194854781395	1
1241	1464	KDM5A	KDM5A	FALSE	FALSE	14.298271993851248	1
1248	1484	KDM5A	KDM5A	FALSE	FALSE	15.067049392966435	1
764	869	RB	RB	FALSE	FALSE	15.09393510248658	1
288	446	RB	RB	FALSE	FALSE	15.106786780300636	1
183	309	KDM5A	KDM5A	FALSE	FALSE	10.095682815607399	1
194	231	KDM5A	KDM5A	FALSE	FALSE	10.207324593885254	1
1464	1537	KDM5A	KDM5A	FALSE	FALSE	10.285548256427472	1
142	888	RB	RB	FALSE	FALSE	11.085394286465727	1
1136	1210	KDM5A	KDM5A	FALSE	FALSE	11.097472839713838	1
1586	1592	KDM5A	KDM5A	FALSE	FALSE	11.118758080126227	1
790	888	RB	RB	FALSE	FALSE	11.125738344227127	1
428	615	RB	RB	FALSE	FALSE	11.15197368982265	1
279	309	KDM5A	KDM5A	FALSE	FALSE	11.163703260826132	1
142	869	RB	RB	FALSE	FALSE	9.081128926158332	1
280	1599	KDM5A	KDM5A	FALSE	FALSE	9.102020944158934	2
1173	1173	KDM5A	KDM5A	FALSE	FALSE	8.01646015911145	2
1570	1581	KDM5A	KDM5A	FALSE	FALSE	7.0817993536683845	1
